# Curated high-quality genomes of 39 diverse halophilic archaea

**DOI:** 10.1101/2025.09.09.674397

**Authors:** Zaloa Aguirre-Sourrouille, Jolanda K. Brons, Hanna M. Oksanen, Tessa E. F. Quax, Thomas Hackl

## Abstract

Archaea are widespread and ecologically important microorganisms, yet our understanding of their physiology and evolution is constrained by the limited number of complete genome assemblies available. Haloarchaea have emerged as model organisms for archaeal cell biology, virus-host interactions, and biotechnology. Despite their prominence in hypersaline environments and their potential for industrial applications, high-quality reference genomes remain scarce. Here, we present chromosome-level assemblies for 39 cultivable haloarchaeal strains for which no complete genomes were previously available. Using Oxford Nanopore sequencing, we obtained near-complete assemblies, with 38 strains resolving into single closed chromosomes and additional replicons such as plasmids captured largely in full. These genomes expand the available genomic resources for five haloarchaeal genera and provide a framework for comparative analyses of archaeal metabolism, genome organization, and mobile genetic elements. Given that many of these strains are natural hosts to diverse archaeal viruses, the genomes also represent a critical resource for advancing studies of virus-host interactions in archaea. Beyond fundamental insights into archaeal cell biology and evolution, this dataset will support the development of haloarchaeal model systems and facilitate the exploration of their biomolecules for biotechnological applications.
