## Supplementary Tables for "Curated high-quality genomes of 39 diverse halophilic archaea"

### Sheet: S1overview
strain_id	strain_num	strain_name	16S_rRNA_Acc_no	tax_id	isolation_place	latitude	longitude	reference	asm_score	cov	asm_note
ZAH02	2	Halorubrum sp. SS9-12	KJ917648	1542042	Thailand, Samut Sakhon (solar saltern)	13.5708	100.259	https://journals.asm.org/doi/10.1128/jvi.06915-11	5	49
ZAH03	3	Halorubrum sp. s5a-3	JN196466	1089759	Italy, Margherita di Savoia (saltern)	41.3743	16.1508	https://enviromicro-journals.onlinelibrary.wiley.com/doi/full/10.1111/j.1462-2920.2011.02603.x	5	29
ZAH04	4	Halorubrum sp. SS7-4	JN971009	1158105	Thailand, Samut Sakhon (solar saltern)	13.5708	100.259	https://www.ncbi.nlm.nih.gov/pmc/articles/PMC3347350/	5	67
ZAH05	5	Haloarcula japonica	NR_028234	29282	Japan, Noto Peninsula (brine pool)	37.3294	137.108	https://www.sciencedirect.com/science/article/abs/pii/S0723202011801657	5	29	maybe 1-2 excess small frags, but could be genuine
ZAH06	6	Halorubrum sp. SS6-1	KJ917631	1542038	Thailand, Samut Sakhon (solar saltern)	13.5708	100.259	https://www.ncbi.nlm.nih.gov/pmc/articles/PMC4411682/	5	24
ZAH07	7	Haloterrigena sp. SS13-7	KJ917659	1542044	Thailand, Samut Sakhon (solar saltern)	13.5708	100.259	https://www.ncbi.nlm.nih.gov/pmc/articles/PMC4411682/	5	37
ZAH08	8	Halorubrum sp. SP3-3	JN196487	1089748	Israel, Sedom Ponds	31.0725	35.398	https://enviromicro-journals.onlinelibrary.wiley.com/doi/full/10.1111/j.1462-2920.2011.02603.x	5	64
ZAH09	9	Halorubrum sp. SS10-3	KJ917649	1542034	Thailand, Samut Sakhon (solar saltern)	13.5708	100.259	https://www.ncbi.nlm.nih.gov/pmc/articles/PMC4411682/	5	67	full circ at p50
ZAH10	10	Halorubrum sp. SS5-4	JN196482	1089753	Thailand, Samut Sakhon (solar saltern)	13.5708	100.259	https://enviromicro-journals.onlinelibrary.wiley.com/doi/full/10.1111/j.1462-2920.2011.02603.x	5	84
ZAH12	12	Haloarcula sp. SS8-5	KJ917642	1542011	Thailand, Samut Sakhon (solar saltern)	13.5708	100.259	https://www.ncbi.nlm.nih.gov/pmc/articles/PMC4411682/	3	23	low coverage, ok as is, but could be improved by more sequencing
ZAH13	13	Halorubrum sp. SS1-3	JN196470	1089750	Thailand, Samut Sakhon (solar saltern)	13.5708	100.259	https://enviromicro-journals.onlinelibrary.wiley.com/doi/full/10.1111/j.1462-2920.2011.02603.x	4	45	complete circ main, but no plasmid. Might miss b/c of low coverage
ZAH14	14	Halorubrum sp. SS8-2	KJ917639	1542040	Thailand, Samut Sakhon (solar saltern)	13.5708	100.259	https://www.ncbi.nlm.nih.gov/pmc/articles/PMC4411682/	5	62
ZAH15	15	Halorubrum sp. SS8-7	KJ917643	1542041	Thailand, Samut Sakhon (solar saltern)	13.5708	100.259	https://www.ncbi.nlm.nih.gov/pmc/articles/PMC4411682/	5	48
ZAH16	16	Halobellus sp. SS6-7	KJ917636	1542016	Thailand, Samut Sakhon (solar saltern)	13.5708	100.259	https://www.ncbi.nlm.nih.gov/pmc/articles/PMC4411682/	5	23
ZAH17	17	Halorubrum sp. s1-2	JN196459	1089756	Italy, Margherita di Savoia (saltern)	41.3743	16.1508	https://enviromicro-journals.onlinelibrary.wiley.com/doi/full/10.1111/j.1462-2920.2011.02603.x	5	40
ZAH18	18	Halorubrum sp. SS13-12	KJ917663	1542036	Thailand, Samut Sakhon (solar saltern)	13.5708	100.259	https://www.ncbi.nlm.nih.gov/pmc/articles/PMC4411682/	5	41
ZAH19	19	Halorubrum sp. s5a-2	JN196465	1089758	Italy, Margherita di Savoia (saltern)	41.3743	16.1508	https://enviromicro-journals.onlinelibrary.wiley.com/doi/full/10.1111/j.1462-2920.2011.02603.x	5	40
ZAH22	22	Halorubrum sp. SS5-7	JN196484	1089754	Thailand, Samut Sakhon (solar saltern)	13.5708	100.259	https://enviromicro-journals.onlinelibrary.wiley.com/doi/full/10.1111/j.1462-2920.2011.02603.x	5	45
ZAH23	23	Halobacteriaceae archaeon SL-2	JN196515	1089716	Slovenia, Sečovlje (saltern)	45.4764	13.629	https://enviromicro-journals.onlinelibrary.wiley.com/doi/full/10.1111/j.1462-2920.2011.02603.x	5	71
ZAH25	25	Halorubrum sp. s5a-4	JN196467	1089760	Italy, Margherita di Savoia (saltern)	41.3743	16.1508	https://enviromicro-journals.onlinelibrary.wiley.com/doi/full/10.1111/j.1462-2920.2011.02603.x	5	51
ZAH26	26	Haloarcula sp. E301-5	JN196503	1089711	Israel, Eilat (saltern)	29.554	34.9453	https://enviromicro-journals.onlinelibrary.wiley.com/doi/full/10.1111/j.1462-2920.2011.02603.x	5	27
ZAH27	27	Halorubrum sp. SS2-6	JN196474	1089751	Thailand, Samut Sakhon (solar saltern)	13.5708	100.259	https://enviromicro-journals.onlinelibrary.wiley.com/doi/full/10.1111/j.1462-2920.2011.02603.x	5	96
ZAH28	28	Haloferax sp. s5a-1	JN196464	1089722	Italy, Margherita di Savoia (saltern)	41.3743	16.1508	https://enviromicro-journals.onlinelibrary.wiley.com/doi/full/10.1111/j.1462-2920.2011.02603.x	5	32
ZAH29	29	Haloferax sp. SP10-1	JN196492	1089721	Israel, Sedom Ponds	31.0725	35.398	https://enviromicro-journals.onlinelibrary.wiley.com/doi/full/10.1111/j.1462-2920.2011.02603.x	5	18
ZAH30	30	Haloferax sp. SS9-6	KJ917647	1542019	Thailand, Samut Sakhon (solar saltern)	13.5708	100.259	https://pubmed.ncbi.nlm.nih.gov/25866903/	5	33
ZAH31	31	Haloferax sp. SS10-6	KJ917652	1542017	Thailand, Samut Sakhon (solar saltern)	13.5708	100.259	https://pubmed.ncbi.nlm.nih.gov/25866903/	5	20
ZAH32	32	Haloferax sp. SS10-7	KJ917653	1542018	Thailand, Samut Sakhon (solar saltern)	13.5708	100.259	https://pubmed.ncbi.nlm.nih.gov/25866903/	5	29
ZAH33	33	Haloferax sp. LR1-5	MG462733		Senegal, Lake Retba	14.8384	-17.2289	https://pubmed.ncbi.nlm.nih.gov/30920125/	5	27
ZAH34	34	Haloferax sp. LR1-14	MG462735		Senegal, Lake Retba	14.8384	-17.2289	https://pubmed.ncbi.nlm.nih.gov/30920125/	5	50
ZAH35	35	Haloferax sp. LR1-18	MG462745		Senegal, Lake Retba	14.8384	-17.2289	https://pubmed.ncbi.nlm.nih.gov/30920125/	5	27
ZAH36	36	Haloferax sp. LR1-19	MG462736		Senegal, Lake Retba	14.8384	-17.2289	https://pubmed.ncbi.nlm.nih.gov/30920125/	5	161
ZAH37	37	Haloferax sp. LR1-24	MG462739		Senegal, Lake Retba	14.8384	-17.2289	https://pubmed.ncbi.nlm.nih.gov/30920125/	5	71
ZAH38	38	Haloferax sp. LR2-16	MG462742		Senegal, Lake Retba	14.8384	-17.2289	https://pubmed.ncbi.nlm.nih.gov/30920125/	5	43
ZAH52	52	Halorubrum sp. SS6-2	KJ917632	1542039	Thailand, Samut Sakhon (solar saltern)	13.5708	100.259	https://pubmed.ncbi.nlm.nih.gov/25866903/	5	66
ZAH53	53	Halorubrum sp. B2-2	JN196469	1089735	Thailand, Samut Sakhon (solar saltern)	13.5708	100.259	https://enviromicro-journals.onlinelibrary.wiley.com/doi/full/10.1111/j.1462-2920.2011.02603.x	5	70
ZAH55	55	Halorubrum sodomense	D13379	35743	Israel, The Dead Sea (lake)	31.2306	35.3634	https://www.microbiologyresearch.org/content/journal/ijsem/10.1099/00207713-33-2-381	5	69
ZAH56	56	Halorubrum sp. SL-5	JN196518	1089747	Slovenia, Sečovlje (saltern)	45.4764	13.629	https://enviromicro-journals.onlinelibrary.wiley.com/doi/full/10.1111/j.1462-2920.2011.02603.x	5	81
ZAH51	51	Haloarcula californiae	AB477984	244363	Mexico, Baja california (brine pool)	30.0339	-115.143	https://pubmed.ncbi.nlm.nih.gov/6286602/	5	46	repeat manually pruned
ZAH54	54	Halorubrum sp. SS10-9	KJ917654	1542035	Thailand, Samut Sakhon (solar saltern)	13.5708	100.259	https://www.ncbi.nlm.nih.gov/pmc/articles/PMC4411682/	5	85

### Sheet: S2completeness_checkm
Name	Completeness	Contamination	Completeness_Model_Used	Translation_Table_Used	Coding_Density	Contig_N50	Average_Gene_Length	Genome_Size	GC_Content	Total_Coding_Sequences	Additional_Notes
zah02	95.6	1.13	Neural Network (Specific Model)	11	0.861	2756409	291.884	3094697	0.7	3046	None
zah03	99.63	5.41	Neural Network (Specific Model)	11	0.857	3378848	299.16	3944550	0.67	3770	None
zah04	99.62	0.43	Neural Network (Specific Model)	11	0.865	2926388	290.475	3123138	0.69	3103	None
zah05	99.97	1.74	Neural Network (Specific Model)	11	0.868	3516375	284.475	4222054	0.61	4298	None
zah06	93.52	1.07	Neural Network (Specific Model)	11	0.856	2893664	289.551	3315830	0.68	3271	None
zah07	98.59	0.31	Neural Network (Specific Model)	11	0.844	3550147	280.473	4016792	0.65	4036	None
zah08	83.44	0.1	Neural Network (Specific Model)	11	0.839	2938213	270.554	2938213	0.69	3042	None
zah09	93.59	1.06	Neural Network (Specific Model)	11	0.857	2921633	292.599	3198010	0.69	3127	None
zah10	91.86	0.1	Neural Network (Specific Model)	11	0.872	2910487	288.768	2968605	0.7	2991	None
zah12	99.99	4.83	Neural Network (Specific Model)	11	0.859	2452298	276.78	4639059	0.61	4809	None
zah13	97.5	0.18	Neural Network (Specific Model)	11	0.872	2820192	290.679	2820192	0.71	2823	None
zah14	98.38	0.13	Neural Network (Specific Model)	11	0.858	3034048	290.359	3262998	0.69	3217	None
zah15	89.49	0.04	Neural Network (Specific Model)	11	0.868	2834105	289.042	2834105	0.71	2840	None
zah16	99.92	2.09	Neural Network (Specific Model)	11	0.843	3310372	281.876	3915283	0.65	3909	None
zah17	95.79	1.1	Neural Network (Specific Model)	11	0.851	3214571	288.66	3460789	0.68	3404	None
zah18	94.83	0.46	Neural Network (Specific Model)	11	0.864	3047659	291.635	3047659	0.7	3012	None
zah19	99.07	0.58	Neural Network (Specific Model)	11	0.865	3241088	293.783	3408436	0.68	3349	None
zah22	92.42	0.03	Neural Network (Specific Model)	11	0.874	2879617	289.821	2879617	0.71	2898	None
zah23	99.43	1.38	Neural Network (Specific Model)	11	0.871	2533742	296.895	3162436	0.66	3096	None
zah25	99.81	1.69	Neural Network (Specific Model)	11	0.855	3229342	295.611	3527436	0.67	3406	None
zah26	99.8	0.39	Neural Network (Specific Model)	11	0.871	3124314	282.244	3910396	0.61	4031	None
zah27	97.46	0.32	Neural Network (Specific Model)	11	0.878	2871654	289.779	3020018	0.7	3053	None
zah28	99.57	0.69	Neural Network (Specific Model)	11	0.877	3128378	286.16	3749830	0.62	3836	None
zah29	99.98	1.92	Neural Network (Specific Model)	11	0.853	2849806	282.489	4281708	0.65	4315	None
zah30	99.22	2.17	Neural Network (Specific Model)	11	0.853	2835650	283.638	3873071	0.66	3888	None
zah31	95.01	0.99	Neural Network (Specific Model)	11	0.838	3095657	271.447	4337172	0.65	4472	None
zah32	96.35	0.71	Neural Network (Specific Model)	11	0.842	2820596	274.106	3824216	0.66	3923	None
zah33	99.85	0.49	Neural Network (Specific Model)	11	0.864	3001404	287.205	4058312	0.66	4072	None
zah34	99.9	1.46	Neural Network (Specific Model)	11	0.866	2987132	291.128	4130334	0.65	4101	None
zah35	99.78	2.05	Neural Network (Specific Model)	11	0.859	2944632	287.513	4193813	0.65	4179	None
zah36	99.93	0.93	Neural Network (Specific Model)	11	0.866	3083433	293.874	4025415	0.66	3960	None
zah37	99.87	1.55	Neural Network (Specific Model)	11	0.866	3027642	290.745	4130370	0.65	4107	None
zah38	99.85	1.46	Neural Network (Specific Model)	11	0.866	3027614	291.421	4121569	0.65	4088	None
zah51	99.86	0.79	Neural Network (Specific Model)	11	0.867	3642627	282.051	4273657	0.61	4385	None
zah52	95.52	0.23	Neural Network (Specific Model)	11	0.879	2821252	296.036	2953488	0.7	2925	None
zah53	98.62	0.23	Neural Network (Specific Model)	11	0.877	2877831	290.281	3000117	0.7	3025	None
zah54	96.39	0.23	Neural Network (Specific Model)	11	0.882	2877806	290.062	2888818	0.71	2931	None
zah55	99.66	0.18	Neural Network (Specific Model)	11	0.867	3019879	290.747	3019879	0.69	3005	None
zah56	99.38	0.4	Neural Network (Specific Model)	11	0.866	2978030	294.906	3338610	0.67	3271	None

### Sheet: S3taxonomy_gtdb
strain_id	strain_name	cns_genus	file	user_genome	classification	fastani_reference	fastani_reference_radius	fastani_taxonomy	fastani_ani	fastani_af	closest_placement_reference	closest_placement_radius	closest_placement_taxonomy	closest_placement_ani	closest_placement_af	pplacer_taxonomy	classification_method	note	other_related_references(genome_id,species_name,radius,ANI,AF)	msa_percent	translation_table	red_value	warnings
ZAH05	Haloarcula japonica	Haloarcula	gtdbtk.ar53.summary	zah05	d__Archaea;p__Halobacteriota;c__Halobacteria;o__Halobacteriales;f__Haloarculaceae;g__Haloarcula;s__Haloarcula japonica	GCF_000336635.1	95	d__Archaea;p__Halobacteriota;c__Halobacteria;o__Halobacteriales;f__Haloarculaceae;g__Haloarcula;s__Haloarcula japonica	99.96	0.976	N/A	N/A	N/A	N/A	N/A	N/A	ani_screen	classification based on ANI only	N/A	N/A	N/A	N/A	N/A
ZAH12	Haloarcula sp. SS8-5	Haloarcula	gtdbtk.ar53.summary	zah12	d__Archaea;p__Halobacteriota;c__Halobacteria;o__Halobacteriales;f__Haloarculaceae;g__Haloarcula;s__Haloarcula marismortui	GCF_000011085.1	95	d__Archaea;p__Halobacteriota;c__Halobacteria;o__Halobacteriales;f__Haloarculaceae;g__Haloarcula;s__Haloarcula marismortui	97.94	0.878	N/A	N/A	N/A	N/A	N/A	N/A	ani_screen	classification based on ANI only	N/A	N/A	N/A	N/A	N/A
ZAH26	Haloarcula sp. E301-5	Haloarcula	gtdbtk.ar53.summary	zah26	d__Archaea;p__Halobacteriota;c__Halobacteria;o__Halobacteriales;f__Haloarculaceae;g__Haloarcula;s__Haloarcula marismortui	GCF_000011085.1	95	d__Archaea;p__Halobacteriota;c__Halobacteria;o__Halobacteriales;f__Haloarculaceae;g__Haloarcula;s__Haloarcula marismortui	98.25	0.899	N/A	N/A	N/A	N/A	N/A	N/A	ani_screen	classification based on ANI only	N/A	N/A	N/A	N/A	N/A
ZAH51	Haloarcula californiae	Haloarcula	gtdbtk.ar53.summary	zah51	d__Archaea;p__Halobacteriota;c__Halobacteria;o__Halobacteriales;f__Haloarculaceae;g__Haloarcula;s__Haloarcula marismortui	GCF_000011085.1	95	d__Archaea;p__Halobacteriota;c__Halobacteria;o__Halobacteriales;f__Haloarculaceae;g__Haloarcula;s__Haloarcula marismortui	98.17	0.85	N/A	N/A	N/A	N/A	N/A	N/A	ani_screen	classification based on ANI only	N/A	N/A	N/A	N/A	N/A
ZAH16	Halobellus sp. SS6-7	Halobellus	gtdbtk.ar53.summary	zah16	d__Archaea;p__Halobacteriota;c__Halobacteria;o__Halobacteriales;f__Haloferacaceae;g__Halobellus;s__Halobellus limi	GCF_004799685.1	95	d__Archaea;p__Halobacteriota;c__Halobacteria;o__Halobacteriales;f__Haloferacaceae;g__Halobellus;s__Halobellus limi	98.35	0.831	N/A	N/A	N/A	N/A	N/A	N/A	ani_screen	classification based on ANI only	N/A	N/A	N/A	N/A	N/A
ZAH23	Halobacteriaceae archaeon SL-2	Halobellus	gtdbtk.ar53.summary	zah23	d__Archaea;p__Halobacteriota;c__Halobacteria;o__Halobacteriales;f__Haloferacaceae;g__Halobellus;s__Halobellus sp003665935	GCA_003665935.1	95	d__Archaea;p__Halobacteriota;c__Halobacteria;o__Halobacteriales;f__Haloferacaceae;g__Halobellus;s__Halobellus sp003665935	98.85	0.941	N/A	N/A	N/A	N/A	N/A	N/A	ani_screen	classification based on ANI only	N/A	N/A	N/A	N/A	N/A
ZAH33	Haloferax sp. LR1-5	Haloferax	gtdbtk.ar53.summary	zah33	d__Archaea;p__Halobacteriota;c__Halobacteria;o__Halobacteriales;f__Haloferacaceae;g__Haloferax;s__Haloferax gibbonsii	GCF_000336775.1	96.8304	d__Archaea;p__Halobacteriota;c__Halobacteria;o__Halobacteriales;f__Haloferacaceae;g__Haloferax;s__Haloferax gibbonsii	98.51	0.876	N/A	N/A	N/A	N/A	N/A	N/A	ani_screen	classification based on ANI only	N/A	N/A	N/A	N/A	N/A
ZAH34	Haloferax sp. LR1-14	Haloferax	gtdbtk.ar53.summary	zah34	d__Archaea;p__Halobacteriota;c__Halobacteria;o__Halobacteriales;f__Haloferacaceae;g__Haloferax;s__Haloferax gibbonsii	GCF_000336775.1	96.8304	d__Archaea;p__Halobacteriota;c__Halobacteria;o__Halobacteriales;f__Haloferacaceae;g__Haloferax;s__Haloferax gibbonsii	96.94	0.874	N/A	N/A	N/A	N/A	N/A	N/A	ani_screen	classification based on ANI only	N/A	N/A	N/A	N/A	N/A
ZAH35	Haloferax sp. LR1-18	Haloferax	gtdbtk.ar53.summary	zah35	d__Archaea;p__Halobacteriota;c__Halobacteria;o__Halobacteriales;f__Haloferacaceae;g__Haloferax;s__Haloferax gibbonsii	GCF_000336775.1	96.8304	d__Archaea;p__Halobacteriota;c__Halobacteria;o__Halobacteriales;f__Haloferacaceae;g__Haloferax;s__Haloferax gibbonsii	98.54	0.862	N/A	N/A	N/A	N/A	N/A	N/A	ani_screen	classification based on ANI only	N/A	N/A	N/A	N/A	N/A
ZAH36	Haloferax sp. LR1-19	Haloferax	gtdbtk.ar53.summary	zah36	d__Archaea;p__Halobacteriota;c__Halobacteria;o__Halobacteriales;f__Haloferacaceae;g__Haloferax;s__Haloferax gibbonsii	GCF_000336775.1	96.8304	d__Archaea;p__Halobacteriota;c__Halobacteria;o__Halobacteriales;f__Haloferacaceae;g__Haloferax;s__Haloferax gibbonsii	98.74	0.905	N/A	N/A	N/A	N/A	N/A	N/A	ani_screen	classification based on ANI only	N/A	N/A	N/A	N/A	N/A
ZAH37	Haloferax sp. LR1-24	Haloferax	gtdbtk.ar53.summary	zah37	d__Archaea;p__Halobacteriota;c__Halobacteria;o__Halobacteriales;f__Haloferacaceae;g__Haloferax;s__Haloferax gibbonsii	GCF_000336775.1	96.8304	d__Archaea;p__Halobacteriota;c__Halobacteria;o__Halobacteriales;f__Haloferacaceae;g__Haloferax;s__Haloferax gibbonsii	96.97	0.872	N/A	N/A	N/A	N/A	N/A	N/A	ani_screen	classification based on ANI only	N/A	N/A	N/A	N/A	N/A
ZAH38	Haloferax sp. LR2-16	Haloferax	gtdbtk.ar53.summary	zah38	d__Archaea;p__Halobacteriota;c__Halobacteria;o__Halobacteriales;f__Haloferacaceae;g__Haloferax;s__Haloferax gibbonsii	GCF_000336775.1	96.8304	d__Archaea;p__Halobacteriota;c__Halobacteria;o__Halobacteriales;f__Haloferacaceae;g__Haloferax;s__Haloferax gibbonsii	96.91	0.874	N/A	N/A	N/A	N/A	N/A	N/A	ani_screen	classification based on ANI only	N/A	N/A	N/A	N/A	N/A
ZAH28	Haloferax sp. s5a-1	Haloferax	gtdbtk.ar53.summary	zah28	d__Archaea;p__Halobacteriota;c__Halobacteria;o__Halobacteriales;f__Haloferacaceae;g__Haloferax;s__Haloferax larsenii	GCF_000336955.1	95	d__Archaea;p__Halobacteriota;c__Halobacteria;o__Halobacteriales;f__Haloferacaceae;g__Haloferax;s__Haloferax larsenii	96.52	0.914	N/A	N/A	N/A	N/A	N/A	N/A	ani_screen	classification based on ANI only	N/A	N/A	N/A	N/A	N/A
ZAH31	Haloferax sp. SS10-6	Haloferax	gtdbtk.ar53.summary	zah31	d__Archaea;p__Halobacteriota;c__Halobacteria;o__Halobacteriales;f__Haloferacaceae;g__Haloferax;s__Haloferax sp001482285	GCF_001482285.1	95	d__Archaea;p__Halobacteriota;c__Halobacteria;o__Halobacteriales;f__Haloferacaceae;g__Haloferax;s__Haloferax sp001482285	98.38	0.887	N/A	N/A	N/A	N/A	N/A	N/A	ani_screen	classification based on ANI only	N/A	N/A	N/A	N/A	N/A
ZAH29	Haloferax sp. SP10-1	Haloferax	gtdbtk.ar53.summary	zah29	d__Archaea;p__Halobacteriota;c__Halobacteria;o__Halobacteriales;f__Haloferacaceae;g__Haloferax;s__Haloferax volcanii	GCF_000025685.1	95	d__Archaea;p__Halobacteriota;c__Halobacteria;o__Halobacteriales;f__Haloferacaceae;g__Haloferax;s__Haloferax volcanii	99.55	0.926	N/A	N/A	N/A	N/A	N/A	N/A	ani_screen	classification based on ANI only	N/A	N/A	N/A	N/A	N/A
ZAH30	Haloferax sp. SS9-6	Haloferax	gtdbtk.ar53.summary	zah30	d__Archaea;p__Halobacteriota;c__Halobacteria;o__Halobacteriales;f__Haloferacaceae;g__Haloferax;s__Haloferax volcanii	GCF_000025685.1	95	d__Archaea;p__Halobacteriota;c__Halobacteria;o__Halobacteriales;f__Haloferacaceae;g__Haloferax;s__Haloferax volcanii	97.86	0.874	N/A	N/A	N/A	N/A	N/A	N/A	ani_screen	classification based on ANI only	N/A	N/A	N/A	N/A	N/A
ZAH32	Haloferax sp. SS10-7	Haloferax	gtdbtk.ar53.summary	zah32	d__Archaea;p__Halobacteriota;c__Halobacteria;o__Halobacteriales;f__Haloferacaceae;g__Haloferax;s__Haloferax volcanii	GCF_000025685.1	95	d__Archaea;p__Halobacteriota;c__Halobacteria;o__Halobacteriales;f__Haloferacaceae;g__Haloferax;s__Haloferax volcanii	97.88	0.867	N/A	N/A	N/A	N/A	N/A	N/A	ani_screen	classification based on ANI only	N/A	N/A	N/A	N/A	N/A
ZAH02	Halorubrum sp. SS9-12	Halorubrum	gtdbtk.ar53.summary	zah02	d__Archaea;p__Halobacteriota;c__Halobacteria;o__Halobacteriales;f__Haloferacaceae;g__Halorubrum;s__	N/A	N/A	N/A	N/A	N/A	GCF_013267195.1	95	d__Archaea;p__Halobacteriota;c__Halobacteria;o__Halobacteriales;f__Haloferacaceae;g__Halorubrum;s__Halorubrum salinarum	90.81	0.809	d__Archaea;p__Halobacteriota;c__Halobacteria;o__Halobacteriales;f__Haloferacaceae;g__Halorubrum;s__	taxonomic classification defined by topology and ANI	N/A	GCF_005435165.1, s__Halorubrum sp005435165, 95.0, 90.96, 0.756; GCF_003666015.1, s__Halorubrum sp003666015, 95.0, 90.79, 0.833; GCF_002355655.1, s__Halorubrum trapanicum_A, 95.0, 90.45, 0.783; GCF_018228765.1, s__Halorubrum sp000296615, 95.0, 90.36, 0.811; GCF_000337335.1, s__Halorubrum distributum, 95.0, 90.34, 0.789; GCF_900102375.1, s__Halorubrum xinjiangense, 95.0, 89.85, 0.806; GCF_900111935…	96.5	11	0.99263	Genome not assigned to closest species as it falls outside its pre-defined ANI radius
ZAH03	Halorubrum sp. s5a-3	Halorubrum	gtdbtk.ar53.summary	zah03	d__Archaea;p__Halobacteriota;c__Halobacteria;o__Halobacteriales;f__Haloferacaceae;g__Halorubrum;s__	N/A	N/A	N/A	N/A	N/A	N/A	N/A	N/A	N/A	N/A	d__Archaea;p__Halobacteriota;c__Halobacteria;o__Halobacteriales;f__Haloferacaceae;g__Halorubrum;s__	taxonomic classification defined by topology and ANI	N/A	GCF_007671725.1, s__Halorubrum depositum, 95.0, 89.39, 0.777; GCF_003721435.2, s__Halorubrum sp003721435, 95.0, 89.17, 0.697; GCF_002252755.1, s__Halorubrum sp002252755, 95.0, 88.95, 0.674; GCF_024494565.1, s__Halorubrum rutilum, 95.0, 88.74, 0.685; GCF_001261915.1, s__Halorubrum sp001261915, 95.0, 88.34, 0.728; GCF_000337375.1, s__Halorubrum lipolyticum, 95.0, 86.58, 0.677; GCF_000337355.1, s__H…	98.61	11	0.98413	Genome not assigned to closest species as it falls outside its pre-defined ANI radius
ZAH09	Halorubrum sp. SS10-3	Halorubrum	gtdbtk.ar53.summary	zah09	d__Archaea;p__Halobacteriota;c__Halobacteria;o__Halobacteriales;f__Haloferacaceae;g__Halorubrum;s__	N/A	N/A	N/A	N/A	N/A	GCF_013267195.1	95	d__Archaea;p__Halobacteriota;c__Halobacteria;o__Halobacteriales;f__Haloferacaceae;g__Halorubrum;s__Halorubrum salinarum	90.87	0.787	d__Archaea;p__Halobacteriota;c__Halobacteria;o__Halobacteriales;f__Haloferacaceae;g__Halorubrum;s__	taxonomic classification defined by topology and ANI	N/A	GCF_005435165.1, s__Halorubrum sp005435165, 95.0, 90.95, 0.745; GCF_003666015.1, s__Halorubrum sp003666015, 95.0, 90.85, 0.807; GCF_002355655.1, s__Halorubrum trapanicum_A, 95.0, 90.47, 0.774; GCF_018228765.1, s__Halorubrum sp000296615, 95.0, 90.39, 0.801; GCF_000337335.1, s__Halorubrum distributum, 95.0, 90.2, 0.76; GCF_900102375.1, s__Halorubrum xinjiangense, 95.0, 89.86, 0.789; GCF_017873555.1…	97.41	11	0.9925	Genome not assigned to closest species as it falls outside its pre-defined ANI radius
ZAH17	Halorubrum sp. s1-2	Halorubrum	gtdbtk.ar53.summary	zah17	d__Archaea;p__Halobacteriota;c__Halobacteria;o__Halobacteriales;f__Haloferacaceae;g__Halorubrum;s__	N/A	N/A	N/A	N/A	N/A	N/A	N/A	N/A	N/A	N/A	d__Archaea;p__Halobacteriota;c__Halobacteria;o__Halobacteriales;f__Haloferacaceae;g__Halorubrum;s__	taxonomic classification defined by topology and ANI	N/A	GCF_007671725.1, s__Halorubrum depositum, 95.0, 89.31, 0.761; GCF_003721435.2, s__Halorubrum sp003721435, 95.0, 89.11, 0.719; GCF_002252755.1, s__Halorubrum sp002252755, 95.0, 88.9, 0.704; GCF_024494565.1, s__Halorubrum rutilum, 95.0, 88.72, 0.688; GCF_001261915.1, s__Halorubrum sp001261915, 95.0, 88.31, 0.727; GCF_000337375.1, s__Halorubrum lipolyticum, 95.0, 86.73, 0.671; GCF_002286985.1, s__Ha…	86.94	11	0.98431	Genome not assigned to closest species as it falls outside its pre-defined ANI radius
ZAH19	Halorubrum sp. s5a-2	Halorubrum	gtdbtk.ar53.summary	zah19	d__Archaea;p__Halobacteriota;c__Halobacteria;o__Halobacteriales;f__Haloferacaceae;g__Halorubrum;s__	N/A	N/A	N/A	N/A	N/A	N/A	N/A	N/A	N/A	N/A	d__Archaea;p__Halobacteriota;c__Halobacteria;o__Halobacteriales;f__Haloferacaceae;g__Halorubrum;s__	taxonomic classification defined by topology and ANI	N/A	GCF_007671725.1, s__Halorubrum depositum, 95.0, 89.32, 0.753; GCF_003721435.2, s__Halorubrum sp003721435, 95.0, 89.24, 0.715; GCF_002252755.1, s__Halorubrum sp002252755, 95.0, 89.01, 0.704; GCF_024494565.1, s__Halorubrum rutilum, 95.0, 88.63, 0.693; GCF_001261915.1, s__Halorubrum sp001261915, 95.0, 88.23, 0.724; GCF_000337375.1, s__Halorubrum lipolyticum, 95.0, 86.69, 0.672; GCF_000337355.1, s__H…	98.58	11	0.98424	Genome not assigned to closest species as it falls outside its pre-defined ANI radius
ZAH25	Halorubrum sp. s5a-4	Halorubrum	gtdbtk.ar53.summary	zah25	d__Archaea;p__Halobacteriota;c__Halobacteria;o__Halobacteriales;f__Haloferacaceae;g__Halorubrum;s__	N/A	N/A	N/A	N/A	N/A	N/A	N/A	N/A	N/A	N/A	d__Archaea;p__Halobacteriota;c__Halobacteria;o__Halobacteriales;f__Haloferacaceae;g__Halorubrum;s__	taxonomic classification defined by topology and ANI	N/A	GCF_007671725.1, s__Halorubrum depositum, 95.0, 89.43, 0.75; GCF_003721435.2, s__Halorubrum sp003721435, 95.0, 89.3, 0.697; GCF_002252755.1, s__Halorubrum sp002252755, 95.0, 88.92, 0.678; GCF_024494565.1, s__Halorubrum rutilum, 95.0, 88.67, 0.684; GCF_001261915.1, s__Halorubrum sp001261915, 95.0, 88.43, 0.721; GCF_000337375.1, s__Halorubrum lipolyticum, 95.0, 86.73, 0.669; GCF_007671685.1, s__Hal…	98.56	11	0.98414	Genome not assigned to closest species as it falls outside its pre-defined ANI radius
ZAH06	Halorubrum sp. SS6-1	Halorubrum	gtdbtk.ar53.summary	zah06	d__Archaea;p__Halobacteriota;c__Halobacteria;o__Halobacteriales;f__Haloferacaceae;g__Halorubrum;s__Halorubrum ezzemoulense	GCF_002114285.1	95	d__Archaea;p__Halobacteriota;c__Halobacteria;o__Halobacteriales;f__Haloferacaceae;g__Halorubrum;s__Halorubrum ezzemoulense	98.69	0.816	N/A	N/A	N/A	N/A	N/A	N/A	ani_screen	classification based on ANI only	N/A	N/A	N/A	N/A	N/A
ZAH56	Halorubrum sp. SL-5	Halorubrum	gtdbtk.ar53.summary	zah56	d__Archaea;p__Halobacteriota;c__Halobacteria;o__Halobacteriales;f__Haloferacaceae;g__Halorubrum;s__Halorubrum saccharovorum	GCF_000337915.1	95	d__Archaea;p__Halobacteriota;c__Halobacteria;o__Halobacteriales;f__Haloferacaceae;g__Halorubrum;s__Halorubrum saccharovorum	99.09	0.876	N/A	N/A	N/A	N/A	N/A	N/A	ani_screen	classification based on ANI only	N/A	N/A	N/A	N/A	N/A
ZAH04	Halorubrum sp. SS7-4	Halorubrum	gtdbtk.ar53.summary	zah04	d__Archaea;p__Halobacteriota;c__Halobacteria;o__Halobacteriales;f__Haloferacaceae;g__Halorubrum;s__Halorubrum salinarum	GCF_013267195.1	95	d__Archaea;p__Halobacteriota;c__Halobacteria;o__Halobacteriales;f__Haloferacaceae;g__Halorubrum;s__Halorubrum salinarum	97.87	0.902	N/A	N/A	N/A	N/A	N/A	N/A	ani_screen	classification based on ANI only	N/A	N/A	N/A	N/A	N/A
ZAH10	Halorubrum sp. SS5-4	Halorubrum	gtdbtk.ar53.summary	zah10	d__Archaea;p__Halobacteriota;c__Halobacteria;o__Halobacteriales;f__Haloferacaceae;g__Halorubrum;s__Halorubrum salinarum	GCF_013267195.1	95	d__Archaea;p__Halobacteriota;c__Halobacteria;o__Halobacteriales;f__Haloferacaceae;g__Halorubrum;s__Halorubrum salinarum	98	0.909	N/A	N/A	N/A	N/A	N/A	N/A	ani_screen	classification based on ANI only	N/A	N/A	N/A	N/A	N/A
ZAH13	Halorubrum sp. SS1-3	Halorubrum	gtdbtk.ar53.summary	zah13	d__Archaea;p__Halobacteriota;c__Halobacteria;o__Halobacteriales;f__Haloferacaceae;g__Halorubrum;s__Halorubrum salinarum	GCF_013267195.1	95	d__Archaea;p__Halobacteriota;c__Halobacteria;o__Halobacteriales;f__Haloferacaceae;g__Halorubrum;s__Halorubrum salinarum	97	0.91	N/A	N/A	N/A	N/A	N/A	N/A	ani_screen	classification based on ANI only	N/A	N/A	N/A	N/A	N/A
ZAH14	Halorubrum sp. SS8-2	Halorubrum	gtdbtk.ar53.summary	zah14	d__Archaea;p__Halobacteriota;c__Halobacteria;o__Halobacteriales;f__Haloferacaceae;g__Halorubrum;s__Halorubrum salinarum	GCF_013267195.1	95	d__Archaea;p__Halobacteriota;c__Halobacteria;o__Halobacteriales;f__Haloferacaceae;g__Halorubrum;s__Halorubrum salinarum	98.89	0.868	N/A	N/A	N/A	N/A	N/A	N/A	ani_screen	classification based on ANI only	N/A	N/A	N/A	N/A	N/A
ZAH15	Halorubrum sp. SS8-7	Halorubrum	gtdbtk.ar53.summary	zah15	d__Archaea;p__Halobacteriota;c__Halobacteria;o__Halobacteriales;f__Haloferacaceae;g__Halorubrum;s__Halorubrum salinarum	GCF_013267195.1	95	d__Archaea;p__Halobacteriota;c__Halobacteria;o__Halobacteriales;f__Haloferacaceae;g__Halorubrum;s__Halorubrum salinarum	97.97	0.932	N/A	N/A	N/A	N/A	N/A	N/A	ani_screen	classification based on ANI only	N/A	N/A	N/A	N/A	N/A
ZAH18	Halorubrum sp. SS13-12	Halorubrum	gtdbtk.ar53.summary	zah18	d__Archaea;p__Halobacteriota;c__Halobacteria;o__Halobacteriales;f__Haloferacaceae;g__Halorubrum;s__Halorubrum salinarum	GCF_013267195.1	95	d__Archaea;p__Halobacteriota;c__Halobacteria;o__Halobacteriales;f__Haloferacaceae;g__Halorubrum;s__Halorubrum salinarum	98.23	0.895	N/A	N/A	N/A	N/A	N/A	N/A	ani_screen	classification based on ANI only	N/A	N/A	N/A	N/A	N/A
ZAH22	Halorubrum sp. SS5-7	Halorubrum	gtdbtk.ar53.summary	zah22	d__Archaea;p__Halobacteriota;c__Halobacteria;o__Halobacteriales;f__Haloferacaceae;g__Halorubrum;s__Halorubrum salinarum	GCF_013267195.1	95	d__Archaea;p__Halobacteriota;c__Halobacteria;o__Halobacteriales;f__Haloferacaceae;g__Halorubrum;s__Halorubrum salinarum	97.04	0.914	N/A	N/A	N/A	N/A	N/A	N/A	ani_screen	classification based on ANI only	N/A	N/A	N/A	N/A	N/A
ZAH27	Halorubrum sp. SS2-6	Halorubrum	gtdbtk.ar53.summary	zah27	d__Archaea;p__Halobacteriota;c__Halobacteria;o__Halobacteriales;f__Haloferacaceae;g__Halorubrum;s__Halorubrum salinarum	GCF_013267195.1	95	d__Archaea;p__Halobacteriota;c__Halobacteria;o__Halobacteriales;f__Haloferacaceae;g__Halorubrum;s__Halorubrum salinarum	96.78	0.889	N/A	N/A	N/A	N/A	N/A	N/A	ani_screen	classification based on ANI only	N/A	N/A	N/A	N/A	N/A
ZAH52	Halorubrum sp. SS6-2	Halorubrum	gtdbtk.ar53.summary	zah52	d__Archaea;p__Halobacteriota;c__Halobacteria;o__Halobacteriales;f__Haloferacaceae;g__Halorubrum;s__Halorubrum salinarum	GCF_013267195.1	95	d__Archaea;p__Halobacteriota;c__Halobacteria;o__Halobacteriales;f__Haloferacaceae;g__Halorubrum;s__Halorubrum salinarum	97.72	0.918	N/A	N/A	N/A	N/A	N/A	N/A	ani_screen	classification based on ANI only	N/A	N/A	N/A	N/A	N/A
ZAH53	Halorubrum sp. B2-2	Halorubrum	gtdbtk.ar53.summary	zah53	d__Archaea;p__Halobacteriota;c__Halobacteria;o__Halobacteriales;f__Haloferacaceae;g__Halorubrum;s__Halorubrum salinarum	GCF_013267195.1	95	d__Archaea;p__Halobacteriota;c__Halobacteria;o__Halobacteriales;f__Haloferacaceae;g__Halorubrum;s__Halorubrum salinarum	97.81	0.916	N/A	N/A	N/A	N/A	N/A	N/A	ani_screen	classification based on ANI only	N/A	N/A	N/A	N/A	N/A
ZAH54	Halorubrum sp. SS10-9	Halorubrum	gtdbtk.ar53.summary	zah54	d__Archaea;p__Halobacteriota;c__Halobacteria;o__Halobacteriales;f__Haloferacaceae;g__Halorubrum;s__Halorubrum salinarum	GCF_013267195.1	95	d__Archaea;p__Halobacteriota;c__Halobacteria;o__Halobacteriales;f__Haloferacaceae;g__Halorubrum;s__Halorubrum salinarum	98.02	0.927	N/A	N/A	N/A	N/A	N/A	N/A	ani_screen	classification based on ANI only	N/A	N/A	N/A	N/A	N/A
ZAH08	Halorubrum sp. SP3-3	Halorubrum	gtdbtk.ar53.summary	zah08	d__Archaea;p__Halobacteriota;c__Halobacteria;o__Halobacteriales;f__Haloferacaceae;g__Halorubrum;s__Halorubrum sodomense	GCF_900111935.1	95	d__Archaea;p__Halobacteriota;c__Halobacteria;o__Halobacteriales;f__Haloferacaceae;g__Halorubrum;s__Halorubrum sodomense	99.25	0.946	N/A	N/A	N/A	N/A	N/A	N/A	ani_screen	classification based on ANI only	N/A	N/A	N/A	N/A	N/A
ZAH55	Halorubrum sodomense	Halorubrum	gtdbtk.ar53.summary	zah55	d__Archaea;p__Halobacteriota;c__Halobacteria;o__Halobacteriales;f__Haloferacaceae;g__Halorubrum;s__Halorubrum sodomense	GCF_900111935.1	95	d__Archaea;p__Halobacteriota;c__Halobacteria;o__Halobacteriales;f__Haloferacaceae;g__Halorubrum;s__Halorubrum sodomense	99.99	0.995	N/A	N/A	N/A	N/A	N/A	N/A	ani_screen	classification based on ANI only	N/A	N/A	N/A	N/A	N/A
ZAH07	Haloterrigena sp. SS13-7	Haloterrigena/Natrinema	gtdbtk.ar53.summary	zah07	d__Archaea;p__Halobacteriota;c__Halobacteria;o__Halobacteriales;f__Natrialbaceae;g__Natrinema;s__Natrinema thermotolerans	GCA_000337115.1	95.7501	d__Archaea;p__Halobacteriota;c__Halobacteria;o__Halobacteriales;f__Natrialbaceae;g__Natrinema;s__Natrinema thermotolerans	98.25	0.916	N/A	N/A	N/A	N/A	N/A	N/A	ani_screen	classification based on ANI only	N/A	N/A	N/A	N/A	N/A
